# Massively parallel identification of zipcodes in primary cortical neurons

**DOI:** 10.1101/2021.10.21.465275

**Authors:** Nicolai von Kügelgen, Samantha Mendonsa, Sayaka Dantsuji, Maya Ron, Marieluise Kirchner, Nadja Zerna, Lucija Bujanic, Philipp Mertins, Igor Ulitsky, Marina Chekulaeva

## Abstract

Cells adopt highly polarized shapes and form distinct subcellular compartments largely due to the localization of many mRNAs to specific areas, where they are translated into proteins with local functions. This mRNA localization is mediated by specific cis-regulatory elements in mRNAs, commonly called “zipcodes.” Their recognition by RNA-binding proteins (RBPs) leads to the integration of the mRNAs into macromolecular complexes and their localization. While there are hundreds of localized mRNAs, only a few zipcodes have been characterized. Here, we describe a novel <u>n</u>euronal <u>z</u>ipcode identification <u>p</u>rotocol (N-zip) that can identify zipcodes across hundreds of 3’UTRs. This approach combines a method of separating the principal subcellular compartments of neurons – cell bodies and neurites - with a massively parallel reporter assay. Our analysis identifies the *let-7* binding site and (AU)n motif as *de novo* zipcodes in mouse primary cortical neurons and suggests a strategy for detecting many more.
