## Supplementary material for "Massively parallel identification of zipcodes in primary cortical neurons": Table_S4

### Sheet: A) miRNA counts
Table S4. (A) miRNA counts from smallRNA-seq of PCN neurite and soma compartments and (B) counts for let-7 subfamilies. A: miRNA family B-D: raw counts from neurite samples 1-3 E-G: raw counts from soma samples 1-3 H-J: normalised counts from neurite samples 1-3 K-M: normalised counts from soma samples 1-3
miRNA family	Counts_PCN_neurite_1	Counts_PCN_neurite_2	Counts_PCN_neurite_3	Counts_PCN_soma_1	Counts_PCN_soma_2	Counts_PCN_soma_3	Norm_PCN_neurite_1	Norm_PCN_neurite_2	Norm_PCN_neurite_3	Norm_PCN_soma_1	Norm_PCN_soma_2	Norm_PCN_soma_3
let-7	13686	14910	8068	26910	17949	28104	28.7231	34.0917	25.7764	32.0819	27.233	35.4432
mir-1	15	14	5	40	36	40	0.03148	0.03201	0.01597	0.04769	0.05462	0.05045
mir-101	2	NA	NA	45	39	58	0.0042	0	0	0.05365	0.05917	0.07315
mir-103	67	39	34	274	171	197	0.14061	0.08917	0.10863	0.32666	0.25945	0.24845
mir-1188	2	NA	3	6	1	3	NA	NA	NA	NA	NA	NA
mir-1193	2	3	1	6	9	11	NA	NA	NA	NA	NA	NA
mir-122	1	NA	NA	NA	NA	1	NA	NA	NA	NA	NA	NA
mir-1224	19	7	15	30	17	39	0.03988	0.01601	0.04792	0.03577	0.02579	0.04918
mir-1231	1	NA	NA	NA	NA	NA	NA	NA	NA	NA	NA	NA
mir-124	800	453	340	4082	3652	3395	1.67898	1.03578	1.08626	4.86653	5.54097	4.28159
mir-1249	3	NA	2	3	6	3	NA	NA	NA	NA	NA	NA
mir-125	3520	3393	3005	5737	6137	3373	7.38751	7.75809	9.60064	6.83961	9.31132	4.25384
mir-1251	NA	NA	NA	NA	NA	4	NA	NA	NA	NA	NA	NA
mir-126	19	30	3	42	29	48	0.03988	0.06859	0.00958	0.05007	0.044	0.06053
mir-127	64	48	48	300	247	193	0.13432	0.10975	0.15335	0.35766	0.37476	0.2434
mir-128	3351	2799	2125	4112	3226	3284	7.03282	6.39991	6.78914	4.9023	4.89463	4.1416
mir-129	112	54	83	236	252	177	0.23506	0.12347	0.26518	0.28136	0.38235	0.22322
mir-1298	NA	NA	NA	1	NA	NA	NA	NA	NA	NA	NA	NA
mir-130	66	40	16	546	410	435	0.13852	0.09146	0.05112	0.65094	0.62207	0.5486
mir-1306	2	5	5	5	9	10	NA	NA	NA	NA	NA	NA
mir-132	253	240	200	252	228	189	0.53098	0.54876	0.63898	0.30043	0.34593	0.23836
mir-133	1	1	NA	1	2	2	NA	NA	NA	NA	NA	NA
mir-134	40	27	28	130	96	128	0.08395	0.06174	0.08946	0.15499	0.14566	0.16143
mir-135	149	167	47	132	105	141	0.31271	0.38185	0.15016	0.15737	0.15931	0.17782
mir-136	152	45	32	258	193	426	0.31901	0.10289	0.10224	0.30759	0.29283	0.53725
mir-137	48	16	12	84	113	82	0.10074	0.03658	0.03834	0.10014	0.17145	0.10341
mir-138	21	22	10	185	108	85	0.04407	0.0503	0.03195	0.22056	0.16386	0.1072
mir-139	197	130	166	249	206	191	0.41345	0.29724	0.53035	0.29686	0.31255	0.24088
mir-140	9	2	4	40	29	40	0.01889	0.00457	0.01278	0.04769	0.044	0.05045
mir-142	1	NA	NA	NA	1	NA	NA	NA	NA	NA	NA	NA
mir-143	NA	NA	NA	7	3	NA	NA	NA	NA	NA	NA	NA
mir-144	NA	NA	NA	NA	1	NA	NA	NA	NA	NA	NA	NA
mir-145	1	NA	NA	1	1	3	NA	NA	NA	NA	NA	NA
mir-146	108	74	33	164	139	158	0.22666	0.1692	0.10543	0.19552	0.2109	0.19926
mir-147	NA	NA	NA	3	1	1	NA	NA	NA	NA	NA	NA
mir-148	5	4	NA	29	22	13	NA	NA	NA	NA	NA	NA
mir-149	198	126	146	413	308	239	0.41555	0.2881	0.46645	0.49238	0.46731	0.30141
mir-15	68	33	34	163	156	151	0.14271	0.07545	0.10863	0.19433	0.23669	0.19043
mir-153	45	24	14	69	133	167	0.09444	0.05488	0.04473	0.08226	0.20179	0.21061
mir-154	2712	1925	1783	4908	3339	4881	5.69174	4.40151	5.69649	5.85129	5.06608	6.15565
mir-17	96	36	33	595	543	489	0.20148	0.08231	0.10543	0.70936	0.82386	0.6167
mir-181	195	128	66	831	685	549	0.40925	0.29267	0.21086	0.99071	1.03931	0.69237
mir-182	NA	NA	NA	1	NA	1	NA	NA	NA	NA	NA	NA
mir-183	4	9	5	25	13	11	NA	NA	NA	NA	NA	NA
mir-1839	38	23	18	101	66	65	0.07975	0.05259	0.05751	0.12041	0.10014	0.08197
mir-1843	6	6	3	38	40	46	0.01259	0.01372	0.00958	0.0453	0.06069	0.05801
mir-185	25	24	18	174	145	159	0.05247	0.05488	0.05751	0.20744	0.22	0.20052
mir-186	44	12	14	129	96	132	0.09234	0.02744	0.04473	0.15379	0.14566	0.16647
mir-187	8	5	3	29	26	19	NA	NA	NA	NA	NA	NA
mir-188	145	79	69	362	264	312	0.30431	0.18063	0.22045	0.43157	0.40055	0.39348
mir-1892	2	1	NA	NA	NA	NA	NA	NA	NA	NA	NA	NA
mir-19	144	62	29	1025	1076	1215	0.30222	0.14176	0.09265	1.222	1.63255	1.53229
mir-190	3	3	NA	49	39	82	0.0063	0.00686	0	0.05842	0.05917	0.10341
mir-191	829	527	586	1898	1474	1451	1.73984	1.20498	1.8722	2.26278	2.23642	1.82992
mir-192	11	NA	NA	15	15	39	NA	NA	NA	NA	NA	NA
mir-193	2	NA	NA	3	5	1	NA	NA	NA	NA	NA	NA
mir-194	23	16	10	27	27	34	0.04827	0.03658	0.03195	0.03219	0.04097	0.04288
mir-1949	NA	NA	NA	3	3	4	NA	NA	NA	NA	NA	NA
mir-199	NA	NA	1	2	1	3	NA	NA	NA	NA	NA	NA
mir-202	1	NA	NA	NA	NA	NA	NA	NA	NA	NA	NA	NA
mir-203	3	2	NA	1	2	3	NA	NA	NA	NA	NA	NA
mir-204	27	21	21	17	17	21	0.05667	0.04802	0.06709	0.02027	0.02579	0.02648
mir-205	NA	NA	NA	NA	1	NA	NA	NA	NA	NA	NA	NA
mir-21	8	15	5	5	9	6	NA	NA	NA	NA	NA	NA
mir-210	2	5	2	18	17	15	NA	NA	NA	NA	NA	NA
mir-214	NA	NA	NA	NA	NA	1	NA	NA	NA	NA	NA	NA
mir-217	NA	1	NA	NA	NA	NA	NA	NA	NA	NA	NA	NA
mir-218	10	5	2	17	16	30	NA	NA	NA	NA	NA	NA
mir-219	NA	NA	NA	4	NA	NA	NA	NA	NA	NA	NA	NA
mir-22	38	17	11	181	148	142	0.07975	0.03887	0.03514	0.21579	0.22455	0.17908
mir-221	124	78	81	328	221	206	0.26024	0.17835	0.25879	0.39104	0.33531	0.2598
mir-223	1	1	NA	NA	1	NA	NA	NA	NA	NA	NA	NA
mir-23	660	488	370	983	600	904	1.38516	1.11581	1.18211	1.17193	0.91035	1.14008
mir-24	549	264	210	2470	1898	2680	1.1522	0.60364	0.67093	2.94472	2.87973	3.37987
mir-25	284	212	172	917	773	831	0.59604	0.48474	0.54952	1.09324	1.17283	1.04801
mir-26	77	51	33	97	101	93	0.1616	0.11661	0.10543	0.11564	0.15324	0.11729
mir-27	9	12	6	36	37	42	0.01889	0.02744	0.01917	0.04292	0.05614	0.05297
mir-28	74	84	61	157	119	145	0.15531	0.19207	0.19489	0.18717	0.18055	0.18287
mir-29	117	42	29	341	293	455	0.24555	0.09603	0.09265	0.40654	0.44455	0.57382
mir-290	3	5	NA	NA	NA	NA	NA	NA	NA	NA	NA	NA
mir-296	56	40	41	223	176	182	0.11753	0.09146	0.13099	0.26586	0.26703	0.22953
mir-297	NA	NA	NA	1	NA	NA	NA	NA	NA	NA	NA	NA
mir-298	83	55	45	379	235	370	0.17419	0.12576	0.14377	0.45184	0.35655	0.46662
mir-299	8	1	8	8	7	3	NA	NA	NA	NA	NA	NA
mir-30	674	590	423	789	716	794	1.41454	1.34903	1.35144	0.94064	1.08635	1.00135
mir-302	1	2	NA	NA	NA	NA	NA	NA	NA	NA	NA	NA
mir-3064	NA	NA	1	NA	NA	NA	NA	NA	NA	NA	NA	NA
mir-3074	1	NA	NA	NA	NA	NA	NA	NA	NA	NA	NA	NA
mir-3085	7	5	5	11	12	8	NA	NA	NA	NA	NA	NA
mir-3096	NA	NA	NA	1	NA	NA	NA	NA	NA	NA	NA	NA
mir-31	11	4	3	77	53	41	0.02309	0.00915	0.00958	0.0918	0.08041	0.05171
mir-32	NA	1	NA	2	1	3	NA	NA	NA	NA	NA	NA
mir-320	5	2	3	7	4	6	NA	NA	NA	NA	NA	NA
mir-322	NA	NA	NA	9	15	15	NA	NA	NA	NA	NA	NA
mir-324	69	57	43	340	280	227	0.14481	0.13033	0.13738	0.40535	0.42483	0.28628
mir-325	1	NA	NA	NA	NA	NA	NA	NA	NA	NA	NA	NA
mir-326	113	84	79	377	306	259	0.23716	0.19207	0.2524	0.44946	0.46428	0.32664
mir-328	406	326	368	865	768	684	0.85208	0.7454	1.17572	1.03125	1.16524	0.86262
mir-329	407	386	274	386	295	269	0.85418	0.88259	0.8754	0.46019	0.44759	0.33925
mir-33	NA	1	NA	8	4	4	NA	NA	NA	NA	NA	NA
mir-330	63	22	21	94	73	113	0.13222	0.0503	0.06709	0.11207	0.11076	0.14251
mir-331	232	181	157	623	502	547	0.4869	0.41386	0.5016	0.74274	0.76166	0.68985
mir-335	454	410	198	218	234	232	0.95282	0.93746	0.63259	0.2599	0.35503	0.29259
mir-337	19	12	11	165	106	137	0.03988	0.02744	0.03514	0.19671	0.16083	0.17278
mir-338	1	1	1	4	2	4	NA	NA	NA	NA	NA	NA
mir-339	1	2	NA	1	1	3	NA	NA	NA	NA	NA	NA
mir-34	6	6	NA	25	22	5	NA	NA	NA	NA	NA	NA
mir-340	33	30	19	39	36	47	0.06926	0.06859	0.0607	0.0465	0.05462	0.05927
mir-341	1	NA	NA	3	2	4	NA	NA	NA	NA	NA	NA
mir-342	1906	1875	1674	1575	1421	1275	4.00017	4.28718	5.34824	1.8777	2.156	1.60796
mir-344	43	46	29	62	35	54	0.09025	0.10518	0.09265	0.07392	0.0531	0.0681
mir-345	43	28	18	64	58	102	0.09025	0.06402	0.05751	0.0763	0.088	0.12864
mir-346	10	10	9	28	43	24	0.02099	0.02286	0.02875	0.03338	0.06524	0.03027
mir-3470	NA	1	NA	NA	NA	NA	NA	NA	NA	NA	NA	NA
mir-3473	1225	1457	825	2025	2012	2372	2.57094	3.33143	2.63578	2.41419	3.05269	2.99144
mir-350	25	7	8	14	21	20	NA	NA	NA	NA	NA	NA
mir-351	1	3	NA	3	2	2	NA	NA	NA	NA	NA	NA
mir-3572	NA	NA	NA	NA	NA	1	NA	NA	NA	NA	NA	NA
mir-361	55	38	43	182	123	157	0.11543	0.08689	0.13738	0.21698	0.18662	0.198
mir-362	NA	1	1	5	10	3	NA	NA	NA	NA	NA	NA
mir-363	12	9	13	32	29	22	0.02518	0.02058	0.04153	0.03815	0.044	0.02775
mir-365	1	1	1	NA	1	1	NA	NA	NA	NA	NA	NA
mir-368	110	50	31	290	185	295	0.23086	0.11432	0.09904	0.34574	0.28069	0.37204
mir-370	41	33	34	197	117	160	0.08605	0.07545	0.10863	0.23486	0.17752	0.20178
mir-374	27	37	19	21	16	18	0.05667	0.0846	0.0607	0.02504	0.02428	0.0227
mir-375	NA	1	NA	NA	NA	NA	NA	NA	NA	NA	NA	NA
mir-378	4	2	3	14	8	14	NA	NA	NA	NA	NA	NA
mir-379	420	315	250	840	529	975	0.88146	0.72025	0.79872	1.00144	0.80262	1.22962
mir-383	17	14	12	66	38	61	0.03568	0.03201	0.03834	0.07868	0.05766	0.07693
mir-384	473	383	161	255	220	401	0.9927	0.87573	0.51438	0.30401	0.33379	0.50572
mir-3960	NA	1	NA	NA	NA	NA	NA	NA	NA	NA	NA	NA
mir-412	6	12	8	12	7	9	NA	NA	NA	NA	NA	NA
mir-423	26	28	35	61	59	57	0.05457	0.06402	0.11182	0.07272	0.08952	0.07189
mir-425	21	20	18	24	39	25	0.04407	0.04573	0.05751	0.02861	0.05917	0.03153
mir-431	6	9	6	26	20	16	NA	NA	NA	NA	NA	NA
mir-433	28	28	21	90	72	36	0.05876	0.06402	0.06709	0.1073	0.10924	0.0454
mir-434	188	175	106	312	205	284	0.39456	0.40014	0.33866	0.37196	0.31103	0.35817
mir-448	NA	NA	2	2	1	2	NA	NA	NA	NA	NA	NA
mir-449	NA	1	NA	NA	5	1	NA	NA	NA	NA	NA	NA
mir-450	1	NA	NA	3	2	2	NA	NA	NA	NA	NA	NA
mir-451	NA	NA	NA	NA	2	1	NA	NA	NA	NA	NA	NA
mir-455	3	NA	1	1	3	4	NA	NA	NA	NA	NA	NA
mir-466	NA	3	2	5	6	4	NA	NA	NA	NA	NA	NA
mir-467	26	18	17	51	34	48	0.05457	0.04116	0.05431	0.0608	0.05159	0.06053
mir-483	3	1	1	1	NA	1	NA	NA	NA	NA	NA	NA
mir-484	60	41	55	60	93	35	0.12592	0.09375	0.17572	0.07153	0.1411	0.04414
mir-485	99	95	82	156	105	135	0.20777	0.21722	0.26198	0.18598	0.15931	0.17025
mir-486	18	6	6	5	13	8	NA	NA	NA	NA	NA	NA
mir-488	3	3	1	7	4	3	NA	NA	NA	NA	NA	NA
mir-490	1	2	1	1	2	1	NA	NA	NA	NA	NA	NA
mir-491	1	1	NA	5	2	2	NA	NA	NA	NA	NA	NA
mir-493	NA	4	NA	1	NA	1	NA	NA	NA	NA	NA	NA
mir-497	NA	NA	NA	5	3	7	NA	NA	NA	NA	NA	NA
mir-500	14	12	17	12	18	18	NA	NA	NA	NA	NA	NA
mir-503	NA	NA	NA	NA	NA	1	NA	NA	NA	NA	NA	NA
mir-504	1	1	NA	3	1	5	NA	NA	NA	NA	NA	NA
mir-505	5	8	10	9	6	11	NA	NA	NA	NA	NA	NA
mir-5105	68	65	100	177	130	235	0.14271	0.14862	0.31949	0.21102	0.19724	0.29637
mir-540	5	1	2	12	8	10	NA	NA	NA	NA	NA	NA
mir-541	77	61	62	301	211	275	0.1616	0.13948	0.19808	0.35885	0.32014	0.34681
mir-542	NA	NA	NA	NA	3	2	NA	NA	NA	NA	NA	NA
mir-544	7	NA	NA	82	59	103	0.01469	0	0	0.09776	0.08952	0.1299
mir-547	NA	NA	NA	NA	NA	3	NA	NA	NA	NA	NA	NA
mir-551	5	4	2	22	14	15	NA	NA	NA	NA	NA	NA
mir-5615	NA	NA	NA	NA	NA	1	NA	NA	NA	NA	NA	NA
mir-574	3	7	2	8	3	4	NA	NA	NA	NA	NA	NA
mir-582	1	1	NA	8	3	9	NA	NA	NA	NA	NA	NA
mir-592	NA	NA	2	5	6	2	NA	NA	NA	NA	NA	NA
mir-598	69	39	21	119	83	129	0.14481	0.08917	0.06709	0.14187	0.12593	0.16269
mir-652	NA	5	1	13	13	4	NA	NA	NA	NA	NA	NA
mir-664	17	12	11	17	8	10	NA	NA	NA	NA	NA	NA
mir-665	NA	2	1	7	5	10	NA	NA	NA	NA	NA	NA
mir-666	7	3	1	38	18	31	NA	NA	NA	NA	NA	NA
mir-667	59	54	54	47	38	38	0.12382	0.12347	0.17252	0.05603	0.05766	0.04792
mir-668	NA	7	4	5	5	4	NA	NA	NA	NA	NA	NA
mir-670	NA	NA	NA	NA	NA	3	NA	NA	NA	NA	NA	NA
mir-671	3	5	2	14	25	15	NA	NA	NA	NA	NA	NA
mir-672	10	10	8	5	9	12	NA	NA	NA	NA	NA	NA
mir-673	22	20	14	58	31	66	0.04617	0.04573	0.04473	0.06915	0.04703	0.08324
mir-674	91	52	47	200	128	197	0.19098	0.1189	0.15016	0.23844	0.19421	0.24845
mir-676	68	42	47	86	72	86	0.14271	0.09603	0.15016	0.10253	0.10924	0.10846
mir-677	1	2	NA	12	16	11	NA	NA	NA	NA	NA	NA
mir-7	667	518	373	1687	1113	2331	1.39985	1.18441	1.19169	2.01123	1.68869	2.93973
mir-702	9	7	6	10	7	2	NA	NA	NA	NA	NA	NA
mir-708	47	15	14	304	257	183	0.09864	0.0343	0.04473	0.36243	0.38993	0.23079
mir-718	138	90	135	162	122	286	0.28962	0.20578	0.43131	0.19314	0.1851	0.36069
mir-743	1	NA	NA	NA	NA	2	NA	NA	NA	NA	NA	NA
mir-744	18	10	7	40	44	38	0.03778	0.02286	0.02236	0.04769	0.06676	0.04792
mir-760	19	11	16	78	50	77	0.03988	0.02515	0.05112	0.09299	0.07586	0.09711
mir-762	1	2	NA	NA	NA	NA	NA	NA	NA	NA	NA	NA
mir-764	2	2	NA	10	4	4	NA	NA	NA	NA	NA	NA
mir-770	79	49	63	316	311	266	0.1658	0.11204	0.20128	0.37673	0.47186	0.33546
mir-8	1	NA	1	NA	NA	1	NA	NA	NA	NA	NA	NA
mir-802	1	NA	1	3	3	1	NA	NA	NA	NA	NA	NA
mir-872	14	5	5	50	32	59	0.02938	0.01143	0.01597	0.05961	0.04855	0.07441
mir-873	3	4	7	15	9	10	NA	NA	NA	NA	NA	NA
mir-874	37	26	27	104	61	108	0.07765	0.05945	0.08626	0.12399	0.09255	0.1362
mir-877	45	30	28	65	36	61	0.09444	0.06859	0.08946	0.07749	0.05462	0.07693
mir-879	NA	NA	NA	2	2	2	NA	NA	NA	NA	NA	NA
mir-9	2666	2289	852	4080	3778	3478	5.5952	5.23379	2.72204	4.86415	5.73215	4.38626
mir-95	17	5	3	22	21	35	0.03568	0.01143	0.00958	0.02623	0.03186	0.04414
mir-99	288	242	264	489	418	328	0.60443	0.55333	0.84345	0.58298	0.63421	0.41366

### Sheet: B) let-7 subfamily counts
Table S4. (A) miRNA counts from smallRNA-seq of PCN neurite and soma compartments and (B) counts for let-7 subfamilies. A: let-7 subfamily B: let-7 read sequence C-E: raw counts from neurite samples 1-3 F-H: raw counts from soma samples 1-3 I-K: normalised counts from neurite samples 1-3 L-N: normalised counts from soma samples 1-3
let7-miRNA	Read	Counts_PCN_neurite_1	Counts_PCN_neurite_2	Counts_PCN_neurite_3	Counts_PCN_soma_1	Counts_PCN_soma_2	Counts_PCN_soma_3	Norm_PCN_neurite_1	Norm_PCN_neurite_2	Norm_PCN_neurite_3	Norm_PCN_soma_1	Norm_PCN_soma_2	Norm_PCN_soma_3
miR-98	TGAGGTAGTAAGTTGTATTGTT	35	31	11	53	31	79	0.000735	0.000709	0.000351	0.000632	0.00047	0.000996
miR-98	TGAGGTAGTAAGTTGTATTGT	34	26	9	46	38	71	0.000714	0.000594	0.000288	0.000548	0.000577	0.000895
miR-98	TGAGGTAGTAAGTTGTATTGTC	23	11	3	23	24	47	0.000483	0.000252	9.58e-05	0.000274	0.000364	0.000593
let-7a	TGAGGTAGTAGGTTGTATAGT	716	782	382	1133	692	1243	0.0150265	0.01788	0.0122041	0.0135074	0.0104992	0.0156758
let-7a	TGAGGTAGTAGGTTGTATAGTT	580	709	308	947	586	961	0.0121723	0.0162109	0.00983994	0.0112899	0.00889091	0.0121195
let-7a	TGAGGTAGTAGGTTGTATAGTC	208	241	127	358	244	387	0.00436525	0.00551033	0.00405738	0.004268	0.00370202	0.00488057
let-7a	TGAGGTAGTAGGTTGTATAGTTT	58	49	37	100	68	100	0.00121723	0.00112036	0.00118207	0.00119218	0.00103171	0.00126113
let-7a	TGAGGTAGTAGGTTGTATAGTTG	37	52	20	64	34	81	0.000777	0.00118895	0.000639	0.000763	0.000516	0.00102151
let-7a	TGAGGTAGTAGGTTGTATAGTG	38	38	22	54	31	68	0.000797	0.000869	0.000703	0.000644	0.00047	0.000858
let-7a	TGAGGTAGTAGGTTGTAT	21	47	12	49	15	51	0.000441	0.00107463	0.000383	0.000584	0.000228	0.000643
let-7a	TGAGGTAGTAGGTTGTATAGTTC	25	19	10	46	24	39	0.000525	0.000434	0.000319	0.000548	0.000364	0.000492
let-7a	TGAGGTAGTAGGTTGTATAGTCT	19	25	10	43	26	35	0.000399	0.000572	0.000319	0.000513	0.000394	0.000441
let-7a	TGAGGTAGTAGGTTGTATAGTTAT	20	28	15	38	22	24	0.00042	0.00064	0.000479	0.000453	0.000334	0.000303
let-7a	TGAGGTAGTAGGTTGT	28	12	9	37	15	35	0.000588	0.000274	0.000288	0.000441	0.000228	0.000441
let-7b	TGAGGTAGTAGGTTGTGTGGT	503	650	376	820	496	776	0.0105564	0.0148619	0.0120124	0.00977587	0.00752541	0.00978636
let-7b	TGAGGTAGTAGGTTGTGTGGTT	440	500	344	526	369	564	0.00923419	0.0114322	0.0109901	0.00627086	0.00559854	0.00711277
let-7b	TGAGGTAGTAGGTTGTGTGG	389	400	266	547	341	502	0.00816386	0.00914578	0.00849813	0.00652122	0.00517372	0.00633087
let-7b	TGAGGTAGTAGGTTGTGTGGTTT	252	286	187	315	220	325	0.00528867	0.00653924	0.00597425	0.00375536	0.00333789	0.00409867
let-7b	TGAGGTAGTAGGTTGTGTGGTC	130	177	122	207	128	196	0.00272828	0.00404701	0.00389764	0.00246781	0.00194204	0.00247181
let-7b	TGAGGTAGTAGGTTGTGTGGTTAT	90	114	74	134	79	114	0.00188881	0.00260655	0.00236414	0.00159752	0.0011986	0.00143769
let-7b	TGAGGTAGTAGGTTGTGTGGTTTT	71	63	63	124	88	94	0.00149006	0.00144046	0.00201272	0.0014783	0.00133515	0.00118546
let-7b	TGAGGTAGTAGGTTGTGTGGTTC	57	61	64	111	77	101	0.00119625	0.00139473	0.00204466	0.00132332	0.00116826	0.00127374
let-7b	TGAGGTAGTAGGTTGTGTGGTCT	59	63	41	125	66	114	0.00123822	0.00144046	0.00130986	0.00149022	0.00100137	0.00143769
let-7b	TGAGGTAGTAGGTTGTGTG	71	80	46	86	68	85	0.00149006	0.00182916	0.0014696	0.00102527	0.00103171	0.00107196
let-7b	TGAGGTAGTAGGTTGTGTGGTG	24	37	26	54	31	43	0.000504	0.000846	0.000831	0.000644	0.00047	0.000542
let-7b	TGAGGTAGTAGGTTGTGTGGTTG	31	38	10	45	35	52	0.000651	0.000869	0.000319	0.000536	0.000531	0.000656
let-7b	TGAGGTAGTAGGTTGTGTGGTTTC	12	21	11	43	34	41	0.000252	0.00048	0.000351	0.000513	0.000516	0.000517
let-7b	TGAGGTAGTAGGTTGTGTGGTAT	27	28	19	35	22	20	0.000567	0.00064	0.000607	0.000417	0.000334	0.000252
let-7b	TGAGGTAGTAGGTTGTGTGGTTAC	14	16	13	31	26	37	0.000294	0.000366	0.000415	0.00037	0.000394	0.000467
let-7b	TGAGGTAGTAGGTTGTGT	17	25	12	27	22	26	0.000357	0.000572	0.000383	0.000322	0.000334	0.000328
let-7b	TGAGGTAGTAGGTTGTGTGGTTCT	15	12	8	33	22	16	0.000315	0.000274	0.000256	0.000393	0.000334	0.000202
let-7c	TGAGGTAGTAGGTTGTATGGT	1091	1316	699	1577	1038	1571	0.0228966	0.0300896	0.0223316	0.0188007	0.0157487	0.0198123
let-7c	TGAGGTAGTAGGTTGTATGGTT	1086	1322	724	1294	884	1272	0.0227917	0.0302268	0.0231303	0.0154268	0.0134122	0.0160416
let-7c	TGAGGTAGTAGGTTGTATGG	677	930	439	1164	727	1199	0.0142081	0.0212639	0.0140251	0.013877	0.0110302	0.0151209
let-7c	TGAGGTAGTAGGTTGTATGGTC	382	531	276	504	327	549	0.00801696	0.0121	0.00882	0.00600858	0.00496131	0.0069236
let-7c	TGAGGTAGTAGGTTGTATGGTTT	199	234	161	257	208	261	0.00417637	0.00535028	0.00514361	0.0030639	0.00315582	0.00329155
let-7c	TGAGGTAGTAGGTTGTATGGTG	93	98	57	133	91	120	0.00195177	0.00224072	0.00182103	0.0015856	0.00138067	0.00151336
let-7c	TGAGGTAGTAGGTTGTATGGTTC	48	84	34	111	72	102	0.00100737	0.00192061	0.00108623	0.00132332	0.0010924	0.00128635
let-7c	TGAGGTAGTAGGTTGTATGGTCT	48	65	47	93	65	90	0.00100737	0.00148619	0.00150155	0.00110873	0.000986	0.00113502
let-7c	TGAGGTAGTAGGTTGTATGGTTG	60	79	30	72	66	86	0.00125921	0.00180629	0.000958	0.000858	0.00100137	0.00108457
let-7c	TGAGGTAGTAGGTTGTATG	49	83	28	83	45	95	0.00102835	0.00189775	0.000895	0.00099	0.000683	0.00119807
let-7c	TGAGGTAGTAGGTTGTATGGTTAT	47	71	28	58	40	66	0.000986	0.00162338	0.000895	0.000691	0.000607	0.000832
let-7c	TGAGGTAGTAGGTTGTATGGTTAG	26	48	23	47	34	44	0.000546	0.00109749	0.000735	0.00056	0.000516	0.000555
let-7c	TGAGGTAGTAGGTTGTATGGTTTT	17	22	12	22	25	28	0.000357	0.000503	0.000383	0.000262	0.000379	0.000353
let-7c	TGAGGTAGTAGGTTGTATGGTTAAG	19	19	16	20	19	25	0.000399	0.000434	0.000511	0.000238	0.000288	0.000315
let-7d	AGAGGTAGTAGGTTGCATAGT	128	95	70	1035	576	763	0.00268631	0.00217212	0.00223635	0.0123391	0.00873919	0.00962242
let-7d	AGAGGTAGTAGGTTGCATAGTT	84	56	60	649	436	516	0.00176289	0.00128041	0.00192	0.00773724	0.00661508	0.00650743
let-7d	AGAGGTAGTAGGTTGCATAGTC	47	27	13	336	254	264	0.000986	0.000617	0.000415	0.00400572	0.00385374	0.00332938
let-7d	AGAGGTAGTAGGTTGCATAG	24	12	11	173	135	152	0.000504	0.000274	0.000351	0.00206247	0.00204825	0.00191692
let-7d	AGAGGTAGTAGGTTGCATAGTTT	18	12	10	116	69	63	0.000378	0.000274	0.000319	0.00138293	0.00104688	0.000795
let-7d	AGAGGTAGTAGGTTGC	12	12	4	76	52	48	0.000252	0.000274	0.000128	0.000906	0.000789	0.000605
let-7d	AGAGGTAGTAGGTTGCATAGTTG	9	7	5	54	42	35	0.000189	0.00016	0.00016	0.000644	0.000637	0.000441
let-7d	AGAGGTAGTAGGTTGCATAGTG	3	5	4	47	27	42	6.3e-05	0.000114	0.000128	0.00056	0.00041	0.00053
let-7d	AGAGGTAGTAGGTTGCATAGTCT	0	4	4	51	29	37	2.1e-05	9.15e-05	0.000128	0.000608	0.00044	0.000467
let-7d	AGAGGTAGTAGGTTGCATAGTTC	6	2	1	42	26	31	0.000126	4.57e-05	3.19e-05	0.000501	0.000394	0.000391
let-7e	TGAGGTAGGAGGTTGTATAGT	252	245	155	435	244	490	0.00528867	0.00560179	0.00495192	0.00518598	0.00370202	0.00617953
let-7e	TGAGGTAGTAGGTTGTATAG	164	204	97	330	214	328	0.00344183	0.00466435	0.00309894	0.00393419	0.00324685	0.0041365
let-7e	TGAGGTAGGAGGTTGTATAGTT	168	186	146	303	174	313	0.00352578	0.00425279	0.00466439	0.0036123	0.00263996	0.00394734
let-7e	TGAGGTAGGAGGTTGTATAGTC	72	74	45	118	80	158	0.00151105	0.00169197	0.00143765	0.00140677	0.00121378	0.00199258
let-7e	TGAGGTAGGAGGTTGTATAG	60	76	26	126	60	121	0.00125921	0.0017377	0.000831	0.00150215	0.00091	0.00152597
let-7e	TGAGGTAGGAGGTTGTATAGTTG	41	37	27	88	52	91	0.00086	0.000846	0.000863	0.00104912	0.000789	0.00114763
let-7e	TGAGGTAGTAGGTTGTATAGG	43	51	21	72	48	90	0.000902	0.00116609	0.000671	0.000858	0.000728	0.00113502
let-7e	TGAGGTAGGAGGTTGTATAGTTT	36	53	27	60	48	79	0.000756	0.00121182	0.000863	0.000715	0.000728	0.000996
let-7e	TGAGGTAGTAGGTTGTATAGCC	35	33	11	45	29	59	0.000735	0.000755	0.000351	0.000536	0.00044	0.000744
let-7e	TGAGGTAGGAGGTTGTATAGTTC	17	23	8	31	16	36	0.000357	0.000526	0.000256	0.00037	0.000243	0.000454
let-7e	TGAGGTAGGAGGTTGTATAGTG	20	20	18	27	8	33	0.00042	0.000457	0.000575	0.000322	0.000121	0.000416
let-7e	TGAGGTAGGAGGTTGTATAGTTAT	11	20	11	29	22	30	0.000231	0.000457	0.000351	0.000346	0.000334	0.000378
let-7e	TGAGGTAGGAGGTTGTATAGTCT	21	13	6	29	17	33	0.000441	0.000297	0.000192	0.000346	0.000258	0.000416
let-7e	TGAGGTAGGAGGTTGTATAGTCG	15	16	11	21	14	23	0.000315	0.000366	0.000351	0.00025	0.000212	0.00029
let-7f	TGAGGTAGTAGATTGTATAGT	481	595	190	820	517	1100	0.0100947	0.0136044	0.00607009	0.00977587	0.00784403	0.0138724
let-7f	TGAGGTAGTAGATTGTATAGTT	414	519	166	565	412	749	0.00868854	0.0118667	0.00530335	0.00673581	0.00625095	0.00944586
let-7f	TGAGGTAGTAGATTGTATAG	113	143	54	196	123	270	0.00237151	0.00326962	0.00172518	0.00234	0.00186618	0.00341
let-7f	TGAGGTAGTAGATTGTATAGTTG	23	35	8	54	40	69	0.000483	0.0008	0.000256	0.000644	0.000607	0.00087
let-7f	TGAGGTAGTAGATTGTATAGTTT	31	28	8	35	32	65	0.000651	0.00064	0.000256	0.000417	0.000486	0.00082
let-7f	TGAGGTAGTAGATTGTATAGTTC	10	15	5	26	17	34	0.00021	0.000343	0.00016	0.00031	0.000258	0.000429
let-7f	TGAGGTAGTAGATTGTATAGTTAT	11	18	2	21	17	34	0.000231	0.000412	6.39e-05	0.00025	0.000258	0.000429
let-7g	TGAGGTAGTAGTTTGTACAGT	480	272	189	976	622	1326	0.0100737	0.00621913	0.00603815	0.0116357	0.00943711	0.0167226
let-7g	TGAGGTAGTAGTTTGTACAGTT	491	300	168	912	613	1168	0.0103045	0.00685934	0.00536724	0.0108727	0.00930056	0.01473
let-7g	TGAGGTAGTAGTTTGTACAGTC	214	112	74	381	272	475	0.00449118	0.00256082	0.00236414	0.0045422	0.00412684	0.00599037
let-7g	TGAGGTAGTAGTTTGTACAG	136	102	38	228	150	309	0.0028542	0.00233218	0.00121402	0.00272	0.00227583	0.0039
let-7g	TGAGGTAGTAGTTTGTACAGTTT	23	21	14	112	52	120	0.000483	0.00048	0.000447	0.00133524	0.000789	0.00151336
let-7g	TGAGGTAGTAGTTTGTACAGTTG	35	21	7	81	45	103	0.000735	0.00048	0.000224	0.000966	0.000683	0.00129896
let-7g	TGAGGTAGTAGTTTGTACAGTTAT	23	10	9	30	31	58	0.000483	0.000229	0.000288	0.000358	0.00047	0.000731
let-7g	TGAGGTAGTAGTTTGTACAGTG	15	8	8	34	31	55	0.000315	0.000183	0.000256	0.000405	0.00047	0.000694
let-7g	TGAGGTAGTAGTTTGTACAGTTC	14	7	4	43	38	43	0.000294	0.00016	0.000128	0.000513	0.000577	0.000542
let-7g	TGAGGTAGTAGTTTGTACAGTTAG	20	13	9	33	24	49	0.00042	0.000297	0.000288	0.000393	0.000364	0.000618
let-7g	TGAGGTAGTAGTTTGTAC	21	22	12	27	20	43	0.000441	0.000503	0.000383	0.000322	0.000303	0.000542
let-7g	TGAGGTAGTAGTTTGTACAGTTAAG	15	3	5	31	20	42	0.000315	6.86e-05	0.00016	0.00037	0.000303	0.00053
let-7g	TGAGGTAGTAGTTTGTACAGTCT	13	4	1	37	25	36	0.000273	9.15e-05	3.19e-05	0.000441	0.000379	0.000454
let-7i	TGAGGTAGTAGTTTGTGCTGTT	112	59	24	1343	1044	1224	0.00235052	0.001349	0.000767	0.016011	0.0158398	0.0154362
let-7i	TGAGGTAGTAGTTTGTGCTGT	87	45	30	521	419	619	0.00182585	0.0010289	0.000958	0.00621125	0.00635715	0.00780639
let-7i	TGAGGTAGTAGTTTGTGCTGTC	30	10	4	325	235	251	0.00063	0.000229	0.000128	0.00387458	0.00356547	0.00316543
let-7i	TGAGGTAGTAGTTTGTGCTGCT	30	16	3	229	183	169	0.00063	0.000366	9.58e-05	0.00273009	0.00277651	0.00213131
let-7i	TGAGGTAGTAGTTTGTGCTGTTT	14	7	4	182	141	136	0.000294	0.00016	0.000128	0.00216977	0.00213928	0.00171514
let-7i	TGAGGTAGTAGTTTGTGCTGC	26	12	6	100	90	152	0.000546	0.000274	0.000192	0.00119218	0.0013655	0.00191692
let-7i	TGAGGTAGTAGTTTGTGCTG	19	5	5	91	67	113	0.000399	0.000114	0.00016	0.00108488	0.00101654	0.00142508
let-7i	TGAGGTAGTAGTTTGTGCTGTTAAG	4	3	0	38	33	24	8.39e-05	6.86e-05	3.19e-05	0.000453	0.000501	0.000303
